# A novel method for in vivo assessment of soft tissue weight in bivalves

**DOI:** 10.1101/2024.12.25.630339

**Authors:** Shiyun Duan, Yunlong Gao, Xiaoli Hu, Xiaoshen Yin

**Author notes:** Corresponding author: Xiaoshen Yin; MOE Key Laboratory of Marine Genetics and Breeding, College of Marine Life Sciences, Ocean University of China, Qingdao 266003.

## Abstract

Aquaculture has been playing an increasingly important role in supplying proteins. To satisfy the rapidly growing demands for quality aquatic foods, the efficiency of aquaculture production needs to be improved. One strategy to achieve more efficient aquaculture production is to produce high-yielding seeds through breeding programs, for which in vivo assessment of target traits is indispensable to prevent candidate parents from being sacrificed for measurement and to track dynamically changing yield-related traits. Farmed mollusks, most of which are bivalves, rank the second among all aquatic animals in aquaculture production. Bivalves with heavier soft tissue, the major edible part, are preferable, target species for breeding and farming. A prerequisite for obtaining such species is to make accurate but nondestructive assessments of soft tissue weight, which cannot be accomplished using traditional dissection- or imaging-based methods. To resolve this issue, we take advantage of the complex relationships among shell dimension- and weight-related traits to construct classical, shell dimension- or wet weight-based models and novel, shell surface area-based models for in vivo assessment of soft tissue weight in Zhikong scallop (*Chlamys farreri*) and yesso scallop (*Patinopecten yessoensis*). Overall, soft tissue weight estimated by wet weight-involving models are highly correlated with observed values, indicating wet weight as a key proxy for soft tissue weight. While some models incorporating wet weight tend to systematically over- or under-estimate soft tissue weight despite the strong association between actual and estimated values, the novel, shell surface area-based model, MLR-*log*_10_*S*_*shell*_-RR, generates accurate estimates free of systematic biases across populations of different ages for both species, suggesting it as a promising approach for in vivo assessment of soft tissue weight for scallops and other bivalves with bilaterally symmetrical shells.
