## Supplementary Information for "A novel method for in vivo assessment of soft tissue weight in bivalves"

### Sheet: TableS1
Table S1. Summary of publications on morphometric relationship and allometric growth in bivalves
Species	Article
Clam	A preliminary study on some properties for Chamelea gallina (L.,) Bivalvia: Verenidae from Karabiga-Çanakkale
Clam	A preliminary study on the traits of Chamelea gallina (Linnaeus, 1758) in the Gulf of Antalya, Mediterranean Coast of Turkey (Levantine Sea)
Clam	A study on the dimensional relationship in the clam Meretrix casta (Chemnitz) collected from two localities
Clam	Age structure, growth and shell form of cerastoderma glaucum (Bivalvia: Cardiidae) from El Mellah lagoon, Algeria
Clam	Allometric studies in the clam, Meretrix casta Chemnitz
Clam	Allometry and condition index in the wedge clam Donax incarnatus (Gmelin) from Malpe beach, south west coast of India
Clam	Allometry, condition index and secondary production in bivalve Barbatia decussata on rocky intertidal shores in the Northern Persian Gulf, Iran
Clam	Amino acid and biochemical composition of banded carpet shell (Polititapes rhomboides, Pennant, 1777), collected from the Çardak Lagoon, Turkey
Clam	Analysis of the growth of Anadara granosa (Bivalvia: Arcidae) in natural, artificially seeded and experimental populations
Clam	Assessing the size at maturity, spawning, and condition of the truncate soft-shell clam (Mya truncata) of southern Baffin Island, Nunavut, Canada
Clam	Bathymetric shift in the distribution of Atlantic surfclams: response to warmer ocean temperature
Clam	Biology and growth of Asiatic hard clam (Meretrix meretrix) population in Tanjung Balai, North Sumatera
Clam	Biology of Meretrix casta (Chemnitz) and Paphia malabarica (Chemnitz) from Mulky estuary, Dakshina Kannada
Clam	Biometric studies on the bivalves Astarte elliptica, A. borealis and A. montagui in Kiel Bay (Western Baltic Sea)
Clam	Biometry of neotropical invertebrates inhabiting floodplain rivers: unraveling bionomy
Clam	Characteristics of shell microstructure and growth analysis of the Antarctic bivalve Laternula elliptica from Lützow-Holm Bay, Antarctica
Clam	Culture potential of the razor clam Solen marginatus (Pennánt, 1777)
Clam	Distribution pattern and interaction of two infaunal bivalves, Tapes philippinarum (Adams and Reeve) and Anomalocardia squamosa (Linnaeus) (Bivalvia: Veneridae)
Clam	Ecological and morphological features of the bivalve Astarte borealis (Schumacher, 1817) in the Baltic Sea near its geographical range
Clam	Ecology and production of benthic bivalve Meretrix casta (Chemnitz) in Mandovi estuary, Goa
Clam	Estimating a new suitable catch size for two clam species: Implications for shellfishery management
Clam	Evidence of health impairment of Megapitaria squalida (Bivalvia: Veneridae) near thehot spot of a mining port, Gulf of California
Clam	First insight into the growth and population aspects of the carpet clam Paphia textile (Gmelin, 1791), the main bivalve species along the Suez Canal, Egypt
Clam	Growth and morphometric relationships of the bean clam Donax punctatostriatus Hanley, 1843 in a sandy beach of southern Sinaloa, Mexico
Clam	Growth and reproduction of the wedge clam (Donax trunculus) in the Sea of Marmara, Turkey
Clam	Growth and reproductive cycle of Donax trunculus L., (Mollusca: Bivalvia) off Faro, southern Portugal
Clam	Growth and sexual maturity of the northern propellerclam (Cyrtodaria siliqua) in Eastern Canada, with bomb radiocarbon age validation
Clam	Growth rate of the wedge clam Donax cuneatus at Miriya bay, Ratnagiri
Clam	Implications of ocean acidification in the Pacific Arctic: Experimental responses of three Arctic bivalves to decreased pH and food availability
Clam	Length-weight models for intertidal clams in Puget Sound: (Bivalve Regions 1, 5, 6, 7, and 8)
Clam	Length-weight relationships of bivalve species Donax cuneatus and Meretrix casta along Gulf of Mannar, Southeast Coast of India
Clam	Length-weight relationships of bivalve species in Italian razor clam Ensis minor (Chenu, 1843) (Mollusca: Bivalvia) fishery
Clam	Length-weight relationships of marine species caught by five gears from the Black Sea
Clam	Macrofauna production in an estuarine mud-flat
Clam	Monthly variation of biochemical composition of lagoon cockle (Cerastoderma glaucum, Bruguière, 1789), from Çardak Lagoon (Turkey)
Clam	Morphological and population changes of the cockle Cerastoderma glaucum in Lake Qarun, Egypt, may be driven by accelerated environmental deterioration
Clam	Morphometric aspects and growth modeling of exotic bivalve blood cockle Scapharca inaequivalvis from the Black Sea, Turkey
Clam	Morphometric aspects and growth parameters of the wedge clam (Donax trunculus) of the Black Sea, Turkey
Clam	Morphometric variation among four local Ruditapes decussatus populations in Monastir bay (Eastern Coast, Tunisia)
Clam	Non-linear curve adjustments widen biological interpretation of relative growth analyses of the clam Tivela mactroides (Bivalvia, Veneridae)
Clam	Population biology of the Japanese little-neck clam, Tapes philippinarum, in Kaneohe Bay, Oahu, Hawaiian Islands
Clam	Population size, growth, and production of a unionid clam, Anodonta grandis simpsoniana, in a small, deep Boreal Forest lake in central Alberta
Clam	Population structure and growth of the Japanese littleneck clam Ruditapes philippinarum in Amursky Bay, Sea of Japan
Clam	Population structure, allometry and growth estimates in Meretrix casta (Hanley, 1845) from the Sonmiani Bay, Balochistan, Pakistan
Clam	Population structure, growth and production of the wedge clam Donax trunculus (Bivalvia, Donacidae) in the West Marmara Sea, Turkey
Clam	Review of molluscan bivalve condition index calculations and application in Northern Quahogs Mercenaria mercenaria
Clam	Shell form, growth, and production of Astarte borealis (Schumacher, 1817) (Astartidae, Bivalvia) in the southeastern Baltic Sea
Clam	Shell length-meat weight relationship of ocean quahogs, Arctica islandica, from the Middle Atlantic shelf
Clam	Solving the puzzle of the bivalve shell fragment: Inferring the original abundance and size frequency from the fragmented record
Clam	Species profiles: life histories and environmental requirements of coastal fishes and invertebrates (Mid-Atlantic): surf clam
Clam	Stock size assessment and spatial distribution of bivalve species in the Gulf of Tunis
Clam	Structuring zoobenthos: the importance of predation, siphon cropping and physical disturbance
Clam	Studies on the growth of the wedge clam, Donax (Latona) cuneatus Linnaeus
Clam	The relationship of shell dimensions and shell volume to live weight and soft tissue weight in the mangrove clam, Polymesoda erosa (Solander, 1786) from northern Australia
Clam	The shell growth and the biometry of the Striped Venus Chamelea gallina, (L.) in the Sea of the Marmara, Turkey
Clam	Use of shape to distinguish Chamelea gallina and Chamelea striatula (Bivalvia: Veneridae): Linear and geometric morphometric methods
Clam	Variability in low tide populations of tuatua, Paphies donacina, in Pegasus Bay, Canterbury, New Zealand
Cockle	Growth and survival of Anadara inaequivalvis (Bruguiere, 1789) in Sufa Lagoon, Izmir, Turkey
Cockle	Population dynamics of the cockle Cerastoderma glaucum: A comparison between Lake Qarun and Lake Timsah, Egypt
Cockle	Studies on some aspects of biology and fishery of the cockle Anadara granosa (Linnaeus), from Kakinada Bay
Mussel	Aerial exposure and energy balance in littoral and sublittoral Choromytilus meridionalis (Kr.) (Bivalvia)
Mussel	Allometric length-weight relationships for benthic prey of aquatic wildlife in coastal marine habitats
Mussel	Allometry and condition index in green mussel Perna viridis (L.) from St Mary’s Island off Malpe, near Udupi, India
Mussel	Allometry and condition index in the freshwater bivalve Parreysia corrugata (Muller) from river Kempuhole, India
Mussel	Allometry and condition index in the freshwater bivalve Parreysia favidens (Benson, 1862) from river Bhadra, India
Mussel	Allometry and growth of the green lipped mussel Perna canaliculus in New Zealand
Mussel	Analysis of length and weight characteristics of green mussel Perna viridis from Thailand
Mussel	Aspects of reproduction associated with the use of a segmented regression to describe the relationship between body weight and shell length of Mytilus edulis
Mussel	Biological parameters, culture potential and nutritional quality of freshwater mussel Lamellidens marginalis (Lamarck, 1819)
Mussel	Clearance and persistence of Escherichia coli in the freshwater mussel Unio mancus
Mussel	Contribution of organic shell matter to biomass estimates of unionid bivalves
Mussel	Density-dependent effects on morphological plasticity of Mytilus gallloprovincialis in suspended culture
Mussel	Dimensional relationships and growth of green mussel Perna viridis in Kakinada Bay, India
Mussel	Effect of eco-physiological factors on biometric traits of green mussel Perna viridis cultured in the south-east coast of the Bay of Bengal, Bangladesh
Mussel	Effect of environmental variables on the growth of Asian green mussel Perna viridis (Linnaeus, 1758), in two different aquaculture systems in Goa, west coast of India
Mussel	Environmental physiology of raft-grown mussels in Goa, India
Mussel	Estimating the biomass of freshwater mussels (Bivalvia: Unionidae) from shell dimensions
Mussel	Experimental studies on the respiratory metabolism of Mytilus galloprovincialis (Mollusca bivalvia) from the Mediterranean Sea (Gulf of Lion)
Mussel	Field studies on the effects of Marteilia sp. on growth of mussel Mytilus galloprovincialis in Thermaikos Gulf
Mussel	Growth and production of mussels Mytilus edulis from two populations
Mussel	Growth of green mussel Perna viridis L. in a sea water circulation system
Mussel	Impact of pH on survival and settlement of dreissenid mussels
Mussel	Intrinsic variability in shell and soft tissue growth of the freshwater mussel Lampsilis siliquoidea
Mussel	Morphometric relationship of weight and size of cultured freshwater pearl mussel, Hyriopsis (Limnoscapha) myersiana, under laboratory conditions and earthen pond phases
Mussel	Morphometry, length-weight and condition in Parreysia corrugata (Mullar 1774) (Bivalvia: Unionidae) from river Malthi in the Western Ghats, India
Mussel	Polonium-210 in marine mussels (bivalve molluscs) inhabiting the southern coast of India
Mussel	Population dynamic of the green mussel Perna viridis from the high spat-fall coastal water of Malacca, Peninsular Malaysia
Mussel	Relationship between environmental factors, meat quality and biochemical composition bearded horse mussel (Modiolusbarbatus, Linnaeus 1758) Ayvalık Bay, Balıkesir-Turkey
Mussel	Resource allocation in the intertidal salt-marsh mussel Geukensia demissa in relation to shore level
Mussel	Seasonal variation in population dynamics and biomass of two Unio pictorum mancus (Mollusca, Unionidae) population of two lakes of different trophic state
Mussel	Shell mass, biomass, condition, and reproductive state of the invasive bivalve Mytilopsis leucophaeata (Conrad, 1831) (Dreissenidae)
Mussel	Shore-level induced variations in condition and feeding of the mussel Perna canaliculus from the east coast of the South Island, New Zealand
Mussel	Studies on growth in the early adult of the freshwater mussel, Anodonta cygnea
Mussel	The morphology, growth and reproduction of Unionidiae (Bivalvia) in Fenland Water Way
Mussel	The production of relaid blue mussels (Mytilus edulis L.) in a Danish fjord
Mussel	The stepwise multiple regression method for selection of variables for predicting the shell weight of freshwater mussels
Oyster	A population dynamics model for the Japanese oyster, Crassostrea gigas
Oyster	Age, growth, mortality and population structure of the oyster, Crassostrea madrasensis, in the Moheskhali Channel (southeastern coast of Bangladesh)
Oyster	An arithmetic index based on shell height, length, and width, for potential selection of soft-body wet weight in Pacific oyster, Crassostrea gigas
Oyster	Biometric relationships of the black winged pearl oyster, Pteria penguin (Roding, 1798) from Andaman and Nicobar Islands
Oyster	Comparison of various allometric relationships in intertidal and subtidal American oysters
Oyster	Dimensional relationships in Crassostrea madrasensis (Preston) and C. gryphoides (Schlotheim) in mangrove ecosystem
Oyster	First record, DNA identification and morphometric characterization of Pacific oyster, Crassostrea gigas (Thunberg, 1793) in the southern Black Sea
Oyster	Population studies of the native eastern oyster, Crassostrea virginica (Gmelin, 1791) in the James River, Virginia, USA
Oyster	Reconstructing pre-colonial oyster demographics in the Chesapeake Bay, USA
Oyster	The allometry of oysters: spatial and temporal variation in the length-biomass relationships for Crassostrea virginica
Razor clam	Age, growth and length-weight relationships of Pinna bicolor Gmelin (Bivalvia: Pinnidae) in the seagrass beds of Sungai Pulai Estuary, Johor, Peninsular Malaysia
Scallop	Estimation growth parameters in a wild population of lion-paw scallop (Nodipecten subnodosus) in Bahia de Los Angeles, Baja California, Mexico
Scallop	Influence of temperature and food availability on the ecological energetics of the giant scallop Placopecten magellanicus I. Growth rates of shell and somatic tissue
Scallop	Population dynamics of the Peruvian scallop Argopecten purpuratus during the El Niño Phenomenon of 1983
Clam, Mussel	A comparative study of morphometry in shell-bearing molluscs
Clam, Mussel	Biometric conversion factors as a unifying platform for comparative assessment of invasive freshwater bivalves
Clam, Mussel	Buoyant weight technique: Application to freshwater bivalves
Clam, Mussel	Composition and distribution of macro- and meiobenthos around sublittoral hydrothermal vents in the Bay of Plenty, New Zealand
Clam, Mussel	Length-weight relationship and condition factor of Perna viridis (Linnaeus, 1758) and Meretrix meretrix (Linnaeus, 1758) from Mumbai waters
Clam, Mussel	Morphometric relationships and relative growth of 20 uncommon bivalve species from the Algarve coast (southern Portugal)
Clam, Mussel	Size matters: relationships between body size and body mass of common coastal, aquatic invertebrates in the Baltic Sea
Clam, Mussel	Weight-length relationships of 25 bivalve species (Mollusca: Bivalvia) from the Algarve coast (southern Portugal)
Oyster, Mussel	An IMTA in Greece: Co-culture of fish, bivalves, and holothurians
Oyster, Mussel	Coexistence of the native mussel, Mytilus edulis, and the invasive Pacific oyster, Crassostrea (Magallana) gigas, does not affect their growth or mortality, but reduces condition of both species
Clam, Cockle, Mussel, Razor clam, Scallop	Length-weight relationships of bivalves from coastal waters of Korea

### Sheet: TableS2
Table S2. Summary of shell length, shell width, shell height, and wet weight of Zhikong and yesso scallops
Population	Summary	Shell length (mm)	Shell width (mm)	Shell height (mm)	Wet weight (g)
Cf1	n	627
	Min	47.5	18.16	57.3	25.7
	Max	84.5	32.31	87.8	97.1
	Mean	67.1194	25.4586	72.5166	54.7667
	Median	67.6	25.37	73	55.4
	S.D.	6.01451	2.16428	5.8409	11.6401
	Shapiro-Wilk normality test P value	0.01021	0.5457	0.0006669	0.02966
Cf2	n	498
	Min	37.96	11.08	33.88	6.43
	Max	69.25	20.57	64.15	34.24
	Mean	54.6196	16.143	50.4395	19.9898
	Median	54.61	16.165	50.595	19.945
	S.D.	4.52981	1.5368	4.51824	4.37224
	Shapiro-Wilk normality test P value	0.005302	0.03663	0.001886	0.1603
Hg	n	110
	Min	73.41	22.19	75.91	61
	Max	140.27	38.4	136.76	283.47
	Mean	97.9615	28.1465	99.6988	126.901
	Median	95.515	27.765	97.195	114.63
	S.D.	12.7112	3.43512	11.7514	44.0944
	Shapiro-Wilk normality test P value	<0.0001	<0.0001	<0.0001	<0.0001
Zr	n	158
	Min	80.73	21.35	80.07	63.64
	Max	119.64	31.9	115.58	186.04
	Mean	95.8481	26.7571	96.7428	108.476
	Median	96.26	26.445	96.605	107.045
	S.D.	6.49076	2.09165	5.92514	21.2615
	Shapiro-Wilk normality test P value	0.03469	0.4103	0.00836	0.001906
Cf1: 627 two-year-old Zhikong scallops grown at Rongcheng, Shandong and collected in 2020; Cf2: 498 17-month-old Zhikong scallops grown at Rongcheng, Shandong and collected in 2022; Hg: 110 two-year-old Haida golden scallops, a new variety of yesso scallops with orange adductor muscle, grown at Dalian, Liaoning and collected in 2019; Zr: 158 two-year-old Zhangzidao red scallops, a new variety of …

### Sheet: TableS3
Table S3. Comparisons of shell length, shell width, shell height, and wet weight using parametric and nonparametric tests
(A) Comparisons of shell length, shell width, shell height, and wet weight between two populations (Cf1, Cf2) of Zhikong scallops using Student's t test												(B) Comparisons of shell length, shell width, shell height, and wet weight between two populations (Hg, Zr) of yesso scallops using Student's t test
Trait	Student's t test P value		Trait	Mann-Whitney U test P value								Trait	Student's t test P value		Trait	Mann-Whitney U test P value
Shell length	<0.0001		Shell length	<0.0001								Shell length	0.1123		Shell length	0.7927
Shell width	<0.0001		Shell width	<0.0001								Shell width	0.0002		Shell width	0.0016
Shell height	<0.0001		Shell height	<0.0001								Shell height	0.0167		Shell height	0.181
Wet weight	<0.0001		Wet weight	<0.0001								Wet weight	<0.0001		Wet weight	0.0007

### Sheet: TableS4
Table S4. Pearson correlation coefficients (r) and P values of paired samples Wilcoxon signed rank test for differences between soft tissue weight observed and estimated by different models for different training and testing sets. See Material and methods for explanations for models and populations
Model	Training set	Testing set	Pearson correlation coefficient (r)	Spearman's rank correlation coefficient (rs)	P value	Mean squared error (MSE)	Cohen's d
SLR-SL	Cf1	Cf1	0.823736	0.838523	0.69624	18.7543	-3.55119e-15
SLR-SW	Cf1	Cf1	0.70054	0.698673	0.355403	29.7098	-3.22991e-15
SLR-SH	Cf1	Cf1	0.804025	0.822715	0.435502	20.6261	0
SLR-Wwet	Cf1	Cf1	0.97275	0.972459	0.642326	3.13627	5.18246e-15
PF-SL	Cf1	Cf1	0.823842	0.838523	0.142989	18.8187	0.0385333
PF-SW	Cf1	Cf1	0.698125	0.698673	0.216215	30.1492	0.0663769
PF-SH	Cf1	Cf1	0.803038	0.822715	0.273344	20.8159	0.0424673
PF-Wwet	Cf1	Cf1	0.972969	0.972459	0.837179	3.11583	0.00641222
MLR-SLWH-OLS	Cf1	Cf1	0.856452	0.869951	0.391354	15.5473	-1.49761e-15
MLR-Sshell-OLS	Cf1	Cf1	0.973377	0.972367	0.739889	3.06505	5.18084e-15
MLR-log10Sshell-OLS	Cf1	Cf1	0.973636	0.972447	0.744219	3.03929	0.00623723
Approximate MLR-Sshell-OLS	Cf1	Cf1	0.974882	0.973037	0.773404	2.89401	6.58883e-15
Approximate MLR-log10Sshell-OLS	Cf1	Cf1	0.975325	0.973184	0.69787	2.84792	0.00601569
MLR-SLWH-RR	Cf1	Cf1	0.856113	0.869898	0.263527	15.798	4.63011e-15
MLR-Sshell-RR	Cf1	Cf1	0.968703	0.969559	0.232343	3.74286	4.84114e-15
MLR-log10Sshell-RR	Cf1	Cf1	0.967721	0.968844	0.464714	3.88783	0.0184548
Approximate MLR-Sshell-RR	Cf1	Cf1	0.955466	0.95935	0.194087	5.4842	4.95308e-15
Approximate MLR-log10Sshell-RR	Cf1	Cf1	0.9514	0.955387	0.255611	5.99326	0.0295953
SLR-SL	Cf1	Cf2	0.82607	0.8305	<0.0001	65.2918	-1.95057
SLR-SW	Cf1	Cf2	0.68065	0.681226	<0.0001	13.6489	0.735669
SLR-SH	Cf1	Cf2	0.831285	0.8359	<0.0001	15.3372	0.674327
SLR-Wwet	Cf1	Cf2	0.968744	0.972459	<0.0001	3.01937	0.580038
PF-SL	Cf1	Cf2	0.827735	0.8305	<0.0001	75.3336	-2.62044
PF-SW	Cf1	Cf2	0.677267	0.681226	<0.0001	5.1134	-0.366233
PF-SH	Cf1	Cf2	0.828537	0.8359	<0.0001	4.83341	-0.546391
PF-Wwet	Cf1	Cf2	0.968731	0.972459	<0.0001	0.98545	0.278161
MLR-SLWH-OLS	Cf1	Cf2	0.859849	0.873798	<0.0001	12.4091	0.498731
MLR-Sshell-OLS	Cf1	Cf2	0.971264	0.97397	<0.0001	2.40239	0.522155
MLR-log10Sshell-OLS	Cf1	Cf2	0.970432	0.973283	<0.0001	1.02027	0.29305
Approximate MLR-Sshell-OLS	Cf1	Cf2	0.967134	0.967458	<0.0001	0.578815	0.122779
Approximate MLR-log10Sshell-OLS	Cf1	Cf2	0.970344	0.9727	<0.0001	0.683753	0.191739
MLR-SLWH-RR	Cf1	Cf2	0.859754	0.874063	<0.0001	8.23681	0.309148
MLR-Sshell-RR	Cf1	Cf2	0.960112	0.965786	<0.0001	0.989576	0.222372
MLR-log10Sshell-RR	Cf1	Cf2	0.961564	0.967422	0.364928	0.550838	0.0120721
Approximate MLR-Sshell-RR	Cf1	Cf2	0.934568	0.943694	<0.0001	2.32214	0.277112
Approximate MLR-log10Sshell-RR	Cf1	Cf2	0.945056	0.954398	<0.0001	1.2037	-0.246009
SLR-SL	Cf2	Cf1	0.823736	0.838523	<0.0001	238.782	2.49346
SLR-SW	Cf2	Cf1	0.70054	0.698673	<0.0001	127.074	1.65982
SLR-SH	Cf2	Cf1	0.804025	0.822715	<0.0001	124.161	1.66821
SLR-Wwet	Cf2	Cf1	0.97275	0.972459	<0.0001	3.39289	-0.0254473
PF-SL	Cf2	Cf1	0.823195	0.838523	<0.0001	187.933	2.07469
PF-SW	Cf2	Cf1	0.698823	0.698673	<0.0001	67.0794	0.974052
PF-SH	Cf2	Cf1	0.803227	0.822715	<0.0001	47.2772	0.776741
PF-Wwet	Cf2	Cf1	0.972954	0.972459	<0.0001	6.28725	-0.228202
MLR-SLWH-OLS	Cf2	Cf1	0.855477	0.869765	<0.0001	126.223	1.70405
MLR-Sshell-OLS	Cf2	Cf1	0.973188	0.971861	<0.0001	4.39559	-0.152036
MLR-log10Sshell-OLS	Cf2	Cf1	0.973125	0.971165	<0.0001	8.12851	-0.281867
Approximate MLR-Sshell-OLS	Cf2	Cf1	0.973808	0.972512	<0.0001	3.63687	-0.103247
Approximate MLR-log10Sshell-OLS	Cf2	Cf1	0.974441	0.9722	<0.0001	4.21216	-0.143052
MLR-SLWH-RR	Cf2	Cf1	0.855692	0.869729	<0.0001	138.097	1.80841
MLR-Sshell-RR	Cf2	Cf1	0.971705	0.971756	<0.0001	5.63466	0.170399
MLR-log10Sshell-RR	Cf2	Cf1	0.970142	0.970734	0.339237	3.65282	0.0203524
Approximate MLR-Sshell-RR	Cf2	Cf1	0.964349	0.966773	<0.0001	29.4117	0.692604
Approximate MLR-log10Sshell-RR	Cf2	Cf1	0.949969	0.954082	<0.0001	14.9269	0.403702
SLR-SL	Cf2	Cf2	0.82607	0.8305	0.117313	2.31229	7.17085e-15
SLR-SW	Cf2	Cf2	0.68065	0.681226	0.629729	3.90744	4.6134e-15
SLR-SH	Cf2	Cf2	0.831285	0.8359	0.292378	2.24935	9.29825e-15
SLR-Wwet	Cf2	Cf2	0.968744	0.972459	0.857967	0.447992	2.00413e-15
PF-SL	Cf2	Cf2	0.827359	0.8305	0.833601	2.3152	0.0389001
PF-SW	Cf2	Cf2	0.678273	0.681226	0.0914409	3.97395	0.0739691
PF-SH	Cf2	Cf2	0.828941	0.8359	0.580855	2.30073	0.0351162
PF-Wwet	Cf2	Cf2	0.968744	0.972459	0.259088	0.451643	0.00580439
MLR-SLWH-OLS	Cf2	Cf2	0.860602	0.873692	0.192841	1.88825	7.75484e-15
MLR-Sshell-OLS	Cf2	Cf2	0.971657	0.973469	0.794473	0.406842	2.66829e-15
MLR-log10Sshell-OLS	Cf2	Cf2	0.971984	0.973805	0.258169	0.406241	0.0051648
Approximate MLR-Sshell-OLS	Cf2	Cf2	0.971549	0.973966	0.720633	0.408377	1.33422e-15
Approximate MLR-log10Sshell-OLS	Cf2	Cf2	0.972059	0.973824	0.224338	0.405261	0.00508632
MLR-SLWH-RR	Cf2	Cf2	0.860412	0.874037	0.186329	1.91766	-5.08534e-15
MLR-Sshell-RR	Cf2	Cf2	0.966135	0.97055	0.612805	0.500106	2.73771e-15
MLR-log10Sshell-RR	Cf2	Cf2	0.964648	0.96981	0.148436	0.510246	0.0167229
Approximate MLR-Sshell-RR	Cf2	Cf2	0.94929	0.956504	0.287978	0.769493	9.84083e-15
Approximate MLR-log10Sshell-RR	Cf2	Cf2	0.94395	0.953176	0.21487	0.81925	0.0302341
SLR-SL	Hg	Hg	0.920223	0.868765	0.650326	77.2713	3.27729e-15
SLR-SW	Hg	Hg	0.870031	0.79071	0.786091	122.597	4.70408e-15
SLR-SH	Hg	Hg	0.932402	0.887168	0.767804	65.8908	-1.95447e-15
SLR-Wwet	Hg	Hg	0.972131	0.940713	0.827657	27.7231	-1.27739e-15
PF-SL	Hg	Hg	0.924687	0.868765	0.749646	73.3364	0.021408
PF-SW	Hg	Hg	0.881728	0.79071	0.583181	113.924	0.0414836
PF-SH	Hg	Hg	0.936118	0.887168	0.693829	62.6567	0.0174611
PF-Wwet	Hg	Hg	0.972355	0.940713	0.829981	27.9915	0.00452608
MLR-SLWH-OLS	Hg	Hg	0.949277	0.910411	0.736117	49.8737	6.46028e-16
MLR-Sshell-OLS	Hg	Hg	0.972196	0.940959	0.772365	27.6601	-6.38673e-16
MLR-log10Sshell-OLS	Hg	Hg	0.972354	0.940355	0.829981	27.9973	0.00450593
Approximate MLR-Sshell-OLS	Hg	Hg	0.972309	0.9404	0.786091	27.5493	0
Approximate MLR-log10Sshell-OLS	Hg	Hg	0.972331	0.940941	0.783799	27.9613	0.00468217
MLR-SLWH-RR	Hg	Hg	0.94817	0.909951	0.65678	51.962	-1.05776e-14
MLR-Sshell-RR	Hg	Hg	0.971157	0.940481	0.676296	28.7711	5.14675e-15
MLR-log10Sshell-RR	Hg	Hg	0.971215	0.939526	0.816057	28.748	0.00911326
Approximate MLR-Sshell-RR	Hg	Hg	0.965371	0.9272	0.554858	35.0914	5.2272e-15
Approximate MLR-log10Sshell-RR	Hg	Hg	0.964988	0.931185	0.749646	35.0581	0.018986
SLR-SL	Hg	Zr	0.563353	0.515336	<0.0001	167.366	-0.424957
SLR-SW	Hg	Zr	0.515818	0.486249	0.816054	165.12	-0.0614974
SLR-SH	Hg	Zr	0.647552	0.616648	0.00219645	126.708	-0.277119
SLR-Wwet	Hg	Zr	0.908213	0.912583	0.185315	38.5938	0.0340385
PF-SL	Hg	Zr	0.564772	0.515336	<0.0001	150.808	-0.327557
PF-SW	Hg	Zr	0.520725	0.486249	0.63803	149.692	-0.00840936
PF-SH	Hg	Zr	0.645147	0.616648	0.076032	118.584	-0.189036
PF-Wwet	Hg	Zr	0.908762	0.912583	0.0249028	37.2628	0.0651727
MLR-SLWH-OLS	Hg	Zr	0.671355	0.62543	0.101984	113.157	-0.186823
MLR-Sshell-OLS	Hg	Zr	0.903039	0.906787	0.29359	40.3916	0.0232299
MLR-log10Sshell-OLS	Hg	Zr	0.906672	0.909478	0.0327385	37.9855	0.0609646
Approximate MLR-Sshell-OLS	Hg	Zr	0.898322	0.90187	0.370373	41.681	0.0159092
Approximate MLR-log10Sshell-OLS	Hg	Zr	0.913355	0.917828	0.0235901	35.452	0.0668018
MLR-SLWH-RR	Hg	Zr	0.659237	0.607898	0.0129839	118.8	-0.241369
MLR-Sshell-RR	Hg	Zr	0.875918	0.874981	0.946021	50.2161	-0.0325774
MLR-log10Sshell-RR	Hg	Zr	0.882469	0.885511	0.380661	46.771	0.0143127
Approximate MLR-Sshell-RR	Hg	Zr	0.794777	0.769467	0.193511	75.2708	-0.127669
Approximate MLR-log10Sshell-RR	Hg	Zr	0.808792	0.786548	0.840405	70.7337	-0.0538801
SLR-SL	Zr	Hg	0.920223	0.868765	<0.0001	143.27	0.318139
SLR-SW	Zr	Hg	0.870031	0.79071	0.0288136	198.087	0.218237
SLR-SH	Zr	Hg	0.932402	0.887168	<0.0001	92.9522	0.206212
SLR-Wwet	Zr	Hg	0.972131	0.940713	0.00423604	52.052	-0.0919345
PF-SL	Zr	Hg	0.924687	0.868765	<0.0001	133.248	0.331583
PF-SW	Zr	Hg	0.876226	0.79071	0.000645464	205.321	0.288049
PF-SH	Zr	Hg	0.936012	0.887168	<0.0001	77.3828	0.177247
PF-Wwet	Zr	Hg	0.969968	0.940713	0.00381784	108.251	-0.132647
MLR-SLWH-OLS	Zr	Hg	0.9469	0.908995	0.000150341	65.415	0.131019
MLR-Sshell-OLS	Zr	Hg	0.963499	0.925198	<0.0001	50.7275	-0.123343
MLR-log10Sshell-OLS	Zr	Hg	0.961222	0.920591	0.000255879	53.4584	-0.117013
Approximate MLR-Sshell-OLS	Zr	Hg	0.964095	0.928318	<0.0001	58.5916	-0.139
Approximate MLR-log10Sshell-OLS	Zr	Hg	0.96299	0.925433	0.00120042	47.6656	-0.104379
MLR-SLWH-RR	Zr	Hg	0.949164	0.909987	<0.0001	79.2977	0.180577
MLR-Sshell-RR	Zr	Hg	0.971234	0.94059	0.0169024	32.4815	-0.0609423
MLR-log10Sshell-RR	Zr	Hg	0.971131	0.939039	0.0750049	35.1791	-0.0536046
Approximate MLR-Sshell-RR	Zr	Hg	0.972023	0.9393	0.181526	28.3321	-0.0282398
Approximate MLR-log10Sshell-RR	Zr	Hg	0.972101	0.940905	0.661097	29.0238	-0.0150624
SLR-SL	Zr	Zr	0.563353	0.515336	0.741521	132.285	-8.14995e-15
SLR-SW	Zr	Zr	0.515818	0.486249	0.654235	142.226	-3.83696e-15
SLR-SH	Zr	Zr	0.647552	0.616648	0.451196	112.527	-1.20796e-14
SLR-Wwet	Zr	Zr	0.908213	0.912583	0.365755	33.9416	0
PF-SL	Zr	Zr	0.564672	0.515336	0.104185	133.469	0.106735
PF-SW	Zr	Zr	0.518187	0.486249	0.0822579	143.648	0.12088
PF-SH	Zr	Zr	0.645005	0.616648	0.0612891	114.31	0.0878283
PF-Wwet	Zr	Zr	0.904341	0.912583	0.137735	36.3396	0.0157598
MLR-SLWH-OLS	Zr	Zr	0.677845	0.636447	0.310668	104.747	-9.52987e-15
MLR-Sshell-OLS	Zr	Zr	0.931736	0.929379	0.52745	25.5543	3.15873e-15
MLR-log10Sshell-OLS	Zr	Zr	0.932263	0.929624	0.262834	25.6079	0.012375
Approximate MLR-Sshell-OLS	Zr	Zr	0.932821	0.933291	0.426563	25.1623	3.15702e-15
Approximate MLR-log10Sshell-OLS	Zr	Zr	0.935685	0.932551	0.215803	24.2911	0.0119645
MLR-SLWH-RR	Zr	Zr	0.67072	0.626393	0.362086	107.293	1.41204e-14
MLR-Sshell-RR	Zr	Zr	0.919882	0.92417	0.566727	31.5406	3.88471e-15
MLR-log10Sshell-RR	Zr	Zr	0.920898	0.924056	0.0555175	30.3986	0.0398209
Approximate MLR-Sshell-RR	Zr	Zr	0.905632	0.90928	0.54807	38.5306	5.70734e-16
Approximate MLR-log10Sshell-RR	Zr	Zr	0.912558	0.916546	0.041198	35.1066	0.0535632

### Sheet: Figure S1
Figure S1. Scatterplots of ranked observed soft tissue weight against corresponding estimates by different models for four training set-testing set combinations. See Material and methods for explanations for models and populations (• observed soft tissue weight • estimated soft tissue weight)
	Model	Training set: Cf1, Testing set: Cf2		Training set: Cf2, Testing set: Cf1		Training set: Hg, Testing set: Zr		Training set: Zr, Testing set: Hg
	SLR-SL
	SLR-SW
	SLR-SH
	SLR-Wwet
	PF-SL
	PF-SW
	PF-SH
	PF-Wwet
	MLR-SLWH-OLS
	MLR-Sshell-OLS
	MLR-log10Sshell-OLS
	Approximate MLR-Sshell-OLS
	Approximate MLR-log10Sshell-OLS
	MLR-SLWH-RR
	MLR-Sshell-RR
	MLR-log10Sshell-RR
	Approximate MLR-Sshell-RR
	Approximate MLR-log10Sshell-RR

### Sheet: Figure S2
Figure S2. Scatterplots of ranked observed soft tissue weight against corresponding estimates by model MLR-log10Sshell-RR constructed using three replicated subsets of Cf1 (A; n=50, 100, 150, 200, 250, 300) and Cf2 (B; n=50, 100, 150, 200) as training sets for testing sets Cf2 and Cf1, respectively. See Material and methods for explanations for models and populations (• observed soft tissue weigh…
(A) Training set: Cf1, Testing set: Cf2								(B) Training set: Cf2, Testing set: Cf1
